# Classical Mathematical Models for Prediction of Response to Chemotherapy and Immunotherapy

**DOI:** 10.1101/2021.10.23.465549

**Authors:** Narmin Ghaffari Laleh, Chiara Maria Lavinia Loeffler, Julia Grajek, Kateřina Staňková, Alexander T. Pearson, Hannah Sophie Muti, Christian Trautwein, Heiko Enderling, Jan Poleszczuk, Jakob Nikolas Kather

## Abstract

Classical mathematical models of tumor growth have shaped our understanding of cancer and have broad practical implications for treatment scheduling and dosage. However, even the simplest textbook models have been barely validated in real world-data of human patients. In this study, we fitted a range of differential equation models to tumor volume measurements of patients undergoing chemotherapy or cancer immunotherapy for solid tumors. We used a large dataset of 1472 patients with three or more measurements per target lesion, of which 652 patients had six or more data points. We show that the early treatment response shows only moderate correlation with the final treatment response, demonstrating the need for nuanced models. We then perform a head-to-head comparison of six classical models which are widely used in the field: the Exponential, Logistic, Classic Bertalanffy, General Bertalanffy, Classic Gompertz and General Gompertz model. Several models provide a good fit to tumor volume measurements, with the Gompertz model providing the best balance between goodness of fit and number of parameters. Similarly, when fitting to early treatment data, the general Bertalanffy and Gompertz models yield the lowest mean absolute error to forecasted data, indicating that these models could potentially be effective at predicting treatment outcome. In summary, we provide a quantitative benchmark for classical textbook models and state-of-the art models of human tumor growth. We publicly release an anonymized version of our original data, providing the first benchmark set of human tumor growth data for evaluation of mathematical models.

**Author Summary:** Mathematical oncology uses quantitative models for prediction of tumor growth and treatment response. The theoretical foundation of mathematical oncology is provided by six classical mathematical models: the Exponential, Logistic, Classic Bertalanffy, General Bertalanffy, Classic Gompertz and General Gompertz model. These models have been introduced decades ago, have been used in thousands of scientific articles and are part of textbooks and curricula in mathematical oncology. However, these models have not been systematically tested in clinical data from actual patients. In this study, we have collected quantitative tumor volume measurements from thousands of patients in five large clinical trials of cancer immunotherapy. We use this dataset to systematically investigate how accurately mathematical models can describe tumor growth, showing that there are pronounced differences between models. In addition, we show that two of these models can predict tumor response to immunotherapy and chemotherapy at later time points when trained on early tumor growth dynamics. Thus, our article closes a conceptual gap in the literature and at the same time provides a simple tool to predict response to chemotherapy and immunotherapy on the level of individual patients.
