## Supplementary material for "Classical Mathematical Models for Prediction of Response to Chemotherapy and Immunotherapy": Suppl. Table 2

### Sheet: Exponential
Study	Arm	Trend	Parameter	MEAN	SD
RCH-5775-GO28625	MPDL3280A_1	Up	α	0.247	0
	MPDL3280A_1	Up	β	0.209	0
	MPDL3280A_1	Down	α	0.435	0.216
	MPDL3280A_1	Down	β	0.732	0.16
	MPDL3280A_1	Fluctuate	α	0.572	0.209
	MPDL3280A_1	Fluctuate	β	0.597	0.21
	MPDL3280A_2	Up	α	0.688	0.267
	MPDL3280A_2	Up	β	0.672	0.273
	MPDL3280A_2	Down	α	0.419	0.161
	MPDL3280A_2	Down	β	0.601	0.202
	MPDL3280A_2	Fluctuate	α	0.552	0.277
	MPDL3280A_2	Fluctuate	β	0.583	0.268
	MPDL3280A_3	Down	α	0.458	0.282
	MPDL3280A_3	Down	β	0.597	0.277
RCH-5775-GO28753	Docetaxel	Down	α	0.654	0.122
	DOCETAXEL	Down	β	0.787	0.126
	DOCETAXEL	Fluctuate	α	0.833	0.128
	DOCETAXEL	Fluctuate	β	0.839	0.129
	Atezolizumab	Up	α	0.605	0.273
		Up	β	0.576	0.271
		Down	α	0.531	0.282
		Down	β	0.646	0.245
		Fluctuate	α	0.612	0.273
		Fluctuate	β	0.644	0.295
RCH-5775-GO28754	MPDL3280A-1a	Down	α	0.335	0.217
	Cohort 1a (Squamous)	Down	β	0.613	0.268
	Cohort 1a (Squamous)	Fluctuate	α	0.581	0.229
	Cohort 1a (Squamous)	Fluctuate	β	0.588	0.177
	MPDL3280A-1b	Up	α	0.608	0.353
	Cohort 1b (Non-Squamous)	Up	β	0.566	0.363
	Cohort 1b (Non-Squamous)	Down	α	0.409	0.296
	Cohort 1b (Non-Squamous)	Down	β	0.55	0.297
	Cohort 1b (Non-Squamous)	Fluctuate	α	0.718	0.281
	Cohort 1b (Non-Squamous)	Fluctuate	β	0.712	0.276
	MPDL3280A-2a	Up	α	0.698	0.307
	Cohort 2a (Squamous)	Up	β	0.675	0.313
	Cohort 2a (Squamous)	Down	α	0.489	0.241
	Cohort 2a (Squamous)	Down	β	0.602	0.237
	Cohort 2a (Squamous)	Fluctuate	α	0.607	0.25
	Cohort 2a (Squamous)	Fluctuate	β	0.611	0.249
	MPDL3280A-2b	Up	α	0.637	0.302
	Cohort 2b (Non-Squamous)	Up	β	0.617	0.308
	Cohort 2b (Non-Squamous)	Down	α	0.547	0.243
	Cohort 2b (Non-Squamous)	Down	β	0.654	0.264
	Cohort 2b (Non-Squamous)	Fluctuate	α	0.584	0.272
	Cohort 2b (Non-Squamous)	Fluctuate	β	0.61	0.269
	MPDL3280A-3a	Up	α	0.591	0.229
	Cohort 3a (Squamous)	Up	β	0.574	0.226
	Cohort 3a (Squamous)	Down	α	0.25	0.183
	Cohort 3a (Squamous)	Down	β	0.522	0.298
	Cohort 3a (Squamous)	Fluctuate	α	0.505	0.184
	Cohort 3a (Squamous)	Fluctuate	β	0.509	0.178
	MPDL3280A-3b	Up	α	0.644	0.307
		Up	β	0.594	0.333
		Down	α	0.422	0.323
		Down	β	0.702	0.283
		Fluctuate	α	0.605	0.285
		Fluctuate	β	0.625	0.275
RCH-5775-GO28915	Docetaxel	Up	α	0.544	0.305
		Up	β	0.537	0.302
		Down	α	0.554	0.253
		Down	β	0.688	0.213
		Fluctuate	α	0.625	0.272
		Fluctuate	β	0.631	0.282
	Atezolizumab	Up	α	0.638	0.268
		Up	β	0.602	0.269
		Down	α	0.545	0.262
		Down	β	0.702	0.231
		Fluctuate	α	0.588	0.294
		Fluctuate	β	0.589	0.297
RCH-5775-GO29293	Atezolizumab	Up	α	0.788	0.246
		Up	β	0.754	0.244
		Down	α	0.456	0.308
		Down	β	0.739	0.26
		Fluctuate	α	0.654	0.264
		Fluctuate	β	0.652	0.266

### Sheet: Logistic
Study	Arm	Trend	Parameter	MEAN	SD
RCH-5775-GO28625	MPDL3280A_1	Up	γ	0.037	0
	MPDL3280A_1	Up	K	3.531	0
	MPDL3280A_1	Down	γ	0.012	0.026
	MPDL3280A_1	Down	K	0	0
	MPDL3280A_1	Fluctuate	γ	0.15	0.186
	MPDL3280A_1	Fluctuate	K	0.002	0.003
	MPDL3280A_2	Up	γ	0.198	0.115
	MPDL3280A_2	Up	K	0.077	0.098
	MPDL3280A_2	Down	γ	0.03	0.042
	MPDL3280A_2	Down	K	0.005	0.013
	MPDL3280A_2	Fluctuate	γ	0.039	0.062
	MPDL3280A_2	Fluctuate	K	431.321	1293.66
	MPDL3280A_3	Down	γ	0.038	0.03
	MPDL3280A_3	Down	K	0	0.001
RCH-5775-GO28753	Docetaxel	Down	γ	0.316	0.75
	DOCETAXEL	Down	K	0.004	0.015
	DOCETAXEL	Fluctuate	γ	0.867	1.243
	DOCETAXEL	Fluctuate	K	45.773	143.792
	Atezolizumab	Up	γ	0.042	0.036
		Up	K	1048.33	3099.51
		Down	γ	0.045	0.083
		Down	K	0.005	0.011
		Fluctuate	γ	0.548	0.994
		Fluctuate	K	48.773	128.387
RCH-5775-GO28754	MPDL3280A-1a	Down	γ	0.156	0.345
	Cohort 1a (Squamous)	Down	K	0	0.001
	Cohort 1a (Squamous)	Fluctuate	γ	0.452	0.855
	Cohort 1a (Squamous)	Fluctuate	K	0.858	1.713
	MPDL3280A-1b	Up	γ	0.042	0.028
	Cohort 1b (Non-Squamous)	Up	K	559.735	839.455
	Cohort 1b (Non-Squamous)	Down	γ	0.111	0.246
	Cohort 1b (Non-Squamous)	Down	K	0.12	0.446
	Cohort 1b (Non-Squamous)	Fluctuate	γ	0.281	0.594
	Cohort 1b (Non-Squamous)	Fluctuate	K	7.721	31.195
	MPDL3280A-2a	Up	γ	0.64	1.112
	Cohort 2a (Squamous)	Up	K	388.005	599.936
	Cohort 2a (Squamous)	Down	γ	0.406	1.065
	Cohort 2a (Squamous)	Down	K	0.003	0.006
	Cohort 2a (Squamous)	Fluctuate	γ	0.042	0.071
	Cohort 2a (Squamous)	Fluctuate	K	106.214	221.174
	MPDL3280A-2b	Up	γ	0.035	0.035
	Cohort 2b (Non-Squamous)	Up	K	106.142	211.364
	Cohort 2b (Non-Squamous)	Down	γ	0.118	0.442
	Cohort 2b (Non-Squamous)	Down	K	0.002	0.005
	Cohort 2b (Non-Squamous)	Fluctuate	γ	0.839	1.182
	Cohort 2b (Non-Squamous)	Fluctuate	K	30.717	105.311
	MPDL3280A-3a	Up	γ	0.039	0.05
	Cohort 3a (Squamous)	Up	K	303.108	531.788
	Cohort 3a (Squamous)	Down	γ	0.121	0.214
	Cohort 3a (Squamous)	Down	K	0	0
	Cohort 3a (Squamous)	Fluctuate	γ	1.558	3.327
	Cohort 3a (Squamous)	Fluctuate	K	0.012	0.011
	MPDL3280A-3b	Up	γ	0.11	0.144
		Up	K	10.874	25.224
		Down	γ	0.066	0.228
		Down	K	0.039	0.122
		Fluctuate	γ	0.408	0.825
		Fluctuate	K	88.649	460.328
RCH-5775-GO28915	Docetaxel	Up	γ	0.11	0.092
		Up	K	3.071	6.83
		Down	γ	0.433	0.739
		Down	K	0.034	0.129
		Fluctuate	γ	0.505	0.889
		Fluctuate	K	282.779	2021.95
	Atezolizumab	Up	γ	0.216	0.522
		Up	K	828.395	3918.81
		Down	γ	0.038	0.102
		Down	K	0.001	0.003
		Fluctuate	γ	0.394	0.77
		Fluctuate	K	357.305	2228.56
RCH-5775-GO29293	Atezolizumab	Up	γ	0.062	0.07
		Up	K	1090.02	2629.37
		Down	γ	0.246	0.439
		Down	K	0	0.001
		Fluctuate	γ	0.38	0.714
		Fluctuate	K	5.739	19.342

### Sheet: ClassicBertalanffy
Study	Arm	Trend	Parameter	MEAN	SD
RCH-5775-GO28625	MPDL3280A_1	Up	α	57.694	0
	MPDL3280A_1	Up	β	0.019	0
	MPDL3280A_1	Down	α	2.514	4.397
	MPDL3280A_1	Down	β	0.33	0.362
	MPDL3280A_1	Fluctuate	α	28.451	34.139
	MPDL3280A_1	Fluctuate	β	0.073	0.037
	MPDL3280A_2	Up	α	6.136	4.415
	MPDL3280A_2	Up	β	0	0
	MPDL3280A_2	Down	α	1.99	3.691
	MPDL3280A_2	Down	β	0.187	0.15
	MPDL3280A_2	Fluctuate	α	61.685	81.626
	MPDL3280A_2	Fluctuate	β	0.142	0.151
	MPDL3280A_3	Down	α	0.334	0.471
	MPDL3280A_3	Down	β	0.139	0.057
RCH-5775-GO28753	Docetaxel	Down	α	31.496	77.304
	DOCETAXEL	Down	β	0.167	0.095
	DOCETAXEL	Fluctuate	α	46.623	104.17
	DOCETAXEL	Fluctuate	β	0.054	0.059
	Atezolizumab	Up	α	26.395	37.169
		Up	β	0.025	0.048
		Down	α	26.901	78.547
		Down	β	0.142	0.107
		Fluctuate	α	21.151	33.671
		Fluctuate	β	0.075	0.092
RCH-5775-GO28754	MPDL3280A-1a	Down	α	24.07	42.908
	Cohort 1a (Squamous)	Down	β	0.307	0.307
	Cohort 1a (Squamous)	Fluctuate	α	130.927	162.834
	Cohort 1a (Squamous)	Fluctuate	β	0.107	0.069
	MPDL3280A-1b	Up	α	175.229	289.146
	Cohort 1b (Non-Squamous)	Up	β	0.002	0.002
	Cohort 1b (Non-Squamous)	Down	α	0.381	0.511
	Cohort 1b (Non-Squamous)	Down	β	0.141	0.14
	Cohort 1b (Non-Squamous)	Fluctuate	α	111.354	207.244
	Cohort 1b (Non-Squamous)	Fluctuate	β	0.037	0.049
	MPDL3280A-2a	Up	α	6.75	6.468
	Cohort 2a (Squamous)	Up	β	0.012	0.025
	Cohort 2a (Squamous)	Down	α	436.685	1234.72
	Cohort 2a (Squamous)	Down	β	0.155	0.143
	Cohort 2a (Squamous)	Fluctuate	α	55.95	43.502
	Cohort 2a (Squamous)	Fluctuate	β	0.146	0.12
	MPDL3280A-2b	Up	α	47.601	84.452
	Cohort 2b (Non-Squamous)	Up	β	0.039	0.072
	Cohort 2b (Non-Squamous)	Down	α	3.416	8.289
	Cohort 2b (Non-Squamous)	Down	β	0.122	0.101
	Cohort 2b (Non-Squamous)	Fluctuate	α	164.043	642.232
	Cohort 2b (Non-Squamous)	Fluctuate	β	0.071	0.099
	MPDL3280A-3a	Up	α	29.309	48.031
	Cohort 3a (Squamous)	Up	β	0.041	0.057
	Cohort 3a (Squamous)	Down	α	0.203	0.228
	Cohort 3a (Squamous)	Down	β	0.273	0.161
	Cohort 3a (Squamous)	Fluctuate	α	9.965	13.504
	Cohort 3a (Squamous)	Fluctuate	β	0.023	0.039
	MPDL3280A-3b	Up	α	31.522	44.736
		Up	β	0.046	0.084
		Down	α	39.395	120.919
		Down	β	0.356	0.37
		Fluctuate	α	123.357	205.134
		Fluctuate	β	0.095	0.118
RCH-5775-GO28915	Docetaxel	Up	α	14.595	21.264
		Up	β	0.001	0.002
		Down	α	2.424	12.215
		Down	β	0.143	0.243
		Fluctuate	α	116.429	498.682
		Fluctuate	β	0.073	0.112
	Atezolizumab	Up	α	50.931	83.273
		Up	β	0.026	0.042
		Down	α	25.028	71.056
		Down	β	0.213	0.26
		Fluctuate	α	34.861	77.663
		Fluctuate	β	0.05	0.072
RCH-5775-GO29293	Atezolizumab	Up	α	43.189	62.653
		Up	β	0.004	0.006
		Down	α	59.487	268.294
		Down	β	0.314	0.358
		Fluctuate	α	148.386	200.151
		Fluctuate	β	0.06	0.065

### Sheet: GeneralBertalanffy
Study	Arm	Trend	Parameter	MEAN	SD
RCH-5775-GO28625	MPDL3280A_1	Up	α	0.081	0
		Up	β	0.044	0
		Up	λ	1	0
		Down	α	0.921	1.424
		Down	β	1.514	1.653
		Down	λ	0.927	0.094
		Fluctuate	α	0.111	0.142
		Fluctuate	β	0.343	0.356
		Fluctuate	λ	0.87	0.157
	MPDL3280A_2	Up	α	1.725	1.427
	MPDL3280A_2	Up	β	2.172	1.355
	MPDL3280A_2	Up	λ	0.932	0.046
	MPDL3280A_2	Down	α	0.393	0.741
	MPDL3280A_2	Down	β	0.757	0.742
	MPDL3280A_2	Down	λ	0.893	0.123
	MPDL3280A_2	Fluctuate	α	0.077	0.091
	MPDL3280A_2	Fluctuate	β	0.17	0.176
	MPDL3280A_2	Fluctuate	λ	0.872	0.157
	MPDL3280A_3	Down	α	19.636	27.715
	MPDL3280A_3	Down	β	20.162	27.771
	MPDL3280A_3	Down	λ	0.911	0.123
RCH-5775-GO28753	DOCETAXEL	Down	α	2.977	9.887
	DOCETAXEL	Down	β	3.648	9.832
	DOCETAXEL	Down	λ	0.836	0.149
	DOCETAXEL	Fluctuate	α	0.179	0.207
	DOCETAXEL	Fluctuate	β	0.973	1.869
	DOCETAXEL	Fluctuate	λ	0.877	0.138
	MPDL3280A	Up	α	0.866	1.987
	MPDL3280A	Up	β	0.875	1.99
	MPDL3280A	Up	λ	0.96	0.091
	MPDL3280A	Down	α	31.358	64.86
	MPDL3280A	Down	β	31.781	65.107
	MPDL3280A	Down	λ	0.883	0.141
	MPDL3280A	Fluctuate	α	0.226	0.286
	MPDL3280A	Fluctuate	β	0.34	0.393
	MPDL3280A	Fluctuate	λ	0.929	0.119
RCH-5775-GO28754	Cohort 1a (Squamous)	Down	α	1.159	2.723
	Cohort 1a (Squamous)	Down	β	1.582	2.887
	Cohort 1a (Squamous)	Down	λ	0.873	0.139
	Cohort 1a (Squamous)	Fluctuate	α	0.134	0.219
	Cohort 1a (Squamous)	Fluctuate	β	0.142	0.235
	Cohort 1a (Squamous)	Fluctuate	λ	0.999	0.001
	Cohort 1b (Non-Squamous)	Up	α	0.251	0.182
	Cohort 1b (Non-Squamous)	Up	β	0.311	0.186
	Cohort 1b (Non-Squamous)	Up	λ	0.945	0.094
	Cohort 1b (Non-Squamous)	Down	α	0.244	0.636
	Cohort 1b (Non-Squamous)	Down	β	0.788	0.796
	Cohort 1b (Non-Squamous)	Down	λ	0.795	0.129
	Cohort 1b (Non-Squamous)	Fluctuate	α	0.136	0.15
	Cohort 1b (Non-Squamous)	Fluctuate	β	0.323	0.322
	Cohort 1b (Non-Squamous)	Fluctuate	λ	0.89	0.133
	Cohort 2a (Squamous)	Up	α	0.358	0.282
	Cohort 2a (Squamous)	Up	β	1.239	1.842
	Cohort 2a (Squamous)	Up	λ	0.881	0.146
	Cohort 2a (Squamous)	Down	α	1.049	1.901
	Cohort 2a (Squamous)	Down	β	1.577	2.057
	Cohort 2a (Squamous)	Down	λ	0.833	0.151
	Cohort 2a (Squamous)	Fluctuate	α	0.184	0.19
	Cohort 2a (Squamous)	Fluctuate	β	0.339	0.433
	Cohort 2a (Squamous)	Fluctuate	λ	0.939	0.089
	Cohort 2b (Non-Squamous)	Up	α	0.257	0.213
	Cohort 2b (Non-Squamous)	Up	β	0.36	0.35
	Cohort 2b (Non-Squamous)	Up	λ	0.925	0.113
	Cohort 2b (Non-Squamous)	Down	α	0.197	0.296
	Cohort 2b (Non-Squamous)	Down	β	0.728	1.146
	Cohort 2b (Non-Squamous)	Down	λ	0.813	0.135
	Cohort 2b (Non-Squamous)	Fluctuate	α	0.153	0.166
	Cohort 2b (Non-Squamous)	Fluctuate	β	0.8	1.38
	Cohort 2b (Non-Squamous)	Fluctuate	λ	0.887	0.132
	Cohort 3a (Squamous)	Up	α	0.239	0.245
	Cohort 3a (Squamous)	Up	β	0.312	0.306
	Cohort 3a (Squamous)	Up	λ	0.863	0.125
	Cohort 3a (Squamous)	Down	α	0.706	1.359
	Cohort 3a (Squamous)	Down	β	1.249	1.436
	Cohort 3a (Squamous)	Down	λ	0.748	0.12
	Cohort 3a (Squamous)	Fluctuate	α	0.056	0.084
	Cohort 3a (Squamous)	Fluctuate	β	0.156	0.142
	Cohort 3a (Squamous)	Fluctuate	λ	0.772	0.097
	Cohort 3b (Non-Squamous)	Up	α	1.383	3.576
	Cohort 3b (Non-Squamous)	Up	β	1.535	3.686
	Cohort 3b (Non-Squamous)	Up	λ	0.868	0.146
	Cohort 3b (Non-Squamous)	Down	α	6.664	26.489
	Cohort 3b (Non-Squamous)	Down	β	7.102	26.598
	Cohort 3b (Non-Squamous)	Down	λ	0.887	0.132
	Cohort 3b (Non-Squamous)	Fluctuate	α	0.186	0.316
	Cohort 3b (Non-Squamous)	Fluctuate	β	0.439	0.942
	Cohort 3b (Non-Squamous)	Fluctuate	λ	0.908	0.13
RCH-5775-GO28915	Docetaxel	Up	α	0.435	0.244
	Docetaxel	Up	β	0.741	0.237
	Docetaxel	Up	λ	0.866	0.108
	Docetaxel	Down	α	5.871	23.548
	Docetaxel	Down	β	6.86	23.653
	Docetaxel	Down	λ	0.787	0.148
	Docetaxel	Fluctuate	α	0.227	0.379
	Docetaxel	Fluctuate	β	0.814	1.509
	Docetaxel	Fluctuate	λ	0.836	0.144
	MPDL3280A	Up	α	0.861	2.583
	MPDL3280A	Up	β	1.03	2.737
	MPDL3280A	Up	λ	0.928	0.121
	MPDL3280A	Down	α	7.155	26.816
	MPDL3280A	Down	β	7.578	26.901
	MPDL3280A	Down	λ	0.871	0.143
	MPDL3280A	Fluctuate	α	0.481	1.444
	MPDL3280A	Fluctuate	β	0.797	1.79
	MPDL3280A	Fluctuate	λ	0.867	0.14
RCH-5775-GO29293	MPDL3280A	Up	α	0.114	0.076
	MPDL3280A	Up	β	0.134	0.198
	MPDL3280A	Up	λ	0.977	0.056
	MPDL3280A	Down	α	0.531	1.756
	MPDL3280A	Down	β	1.105	1.922
	MPDL3280A	Down	λ	0.872	0.136
	MPDL3280A	Fluctuate	α	0.175	0.248
	MPDL3280A	Fluctuate	β	0.372	0.645
	MPDL3280A	Fluctuate	λ	0.914	0.114

### Sheet: Gompertz
Study	Arm	Trend	Parameter	MEAN	SD
RCH-5775-GO28625	MPDL3280A_1	Up	γ	0	0
	MPDL3280A_1	Up	δ	0.037	0
	MPDL3280A_1	Down	γ	0.032	0.052
	MPDL3280A_1	Down	δ	-0.395	0.418
	MPDL3280A_1	Fluctuate	γ	0.013	0.025
	MPDL3280A_1	Fluctuate	δ	-0.142	0.25
	MPDL3280A_2	Up	γ	0.142	0.099
	MPDL3280A_2	Up	δ	-0.624	0.667
	MPDL3280A_2	Down	γ	0.056	0.068
	MPDL3280A_2	Down	δ	-0.506	0.498
	MPDL3280A_2	Fluctuate	γ	0.027	0.055
	MPDL3280A_2	Fluctuate	δ	-0.156	0.28
	MPDL3280A_3	Down	γ	0.095	0.078
	MPDL3280A_3	Down	δ	-0.856	0.691
RCH-5775-GO28753	Docetaxel	Down	γ	0.176	0.445
	DOCETAXEL	Down	δ	-1.671	4.3
	DOCETAXEL	Fluctuate	γ	0.23	0.452
	DOCETAXEL	Fluctuate	δ	-1.692	3.392
	Atezolizumab	Up	γ	0.009	0.019
		Up	δ	-0.02	0.128
		Down	γ	0.09	0.108
		Down	δ	-0.556	0.57
		Fluctuate	γ	0.031	0.08
		Fluctuate	δ	-0.206	0.561
RCH-5775-GO28754	MPDL3280A-1a	Down	γ	0.028	0.047
	Cohort 1a (Squamous)	Down	δ	-0.334	0.237
	Cohort 1a (Squamous)	Fluctuate	γ	0	0
	Cohort 1a (Squamous)	Fluctuate	δ	-0.008	0.06
	MPDL3280A-1b	Up	γ	0	0
	Cohort 1b (Non-Squamous)	Up	δ	0.042	0.028
	Cohort 1b (Non-Squamous)	Down	γ	0.061	0.091
	Cohort 1b (Non-Squamous)	Down	δ	-0.556	0.612
	Cohort 1b (Non-Squamous)	Fluctuate	γ	0.035	0.073
	Cohort 1b (Non-Squamous)	Fluctuate	δ	-0.239	0.585
	MPDL3280A-2a	Up	γ	0.557	0.921
	Cohort 2a (Squamous)	Up	δ	-2.746	4.808
	Cohort 2a (Squamous)	Down	γ	0.168	0.314
	Cohort 2a (Squamous)	Down	δ	-0.986	1.546
	Cohort 2a (Squamous)	Fluctuate	γ	0.002	0.005
	Cohort 2a (Squamous)	Fluctuate	δ	-0.016	0.04
	MPDL3280A-2b	Up	γ	0.01	0.027
	Cohort 2b (Non-Squamous)	Up	δ	-0.035	0.148
	Cohort 2b (Non-Squamous)	Down	γ	0.096	0.268
	Cohort 2b (Non-Squamous)	Down	δ	-0.622	1.434
	Cohort 2b (Non-Squamous)	Fluctuate	γ	0.244	0.604
	Cohort 2b (Non-Squamous)	Fluctuate	δ	-1.8	4.36
	MPDL3280A-3a	Up	γ	0.02	0.052
	Cohort 3a (Squamous)	Up	δ	-0.07	0.228
	Cohort 3a (Squamous)	Down	γ	0.03	0.029
	Cohort 3a (Squamous)	Down	δ	-0.417	0.153
	Cohort 3a (Squamous)	Fluctuate	γ	0.031	0.03
	Cohort 3a (Squamous)	Fluctuate	δ	-0.185	0.178
	MPDL3280A-3b	Up	γ	0.05	0.105
		Up	δ	-0.134	0.416
		Down	γ	0.023	0.047
		Down	δ	-0.323	0.309
		Fluctuate	γ	0.12	0.507
		Fluctuate	δ	-0.504	1.855
RCH-5775-GO28915	Docetaxel	Up	γ	0.091	0.079
		Up	δ	-0.408	0.359
		Down	γ	0.335	0.58
		Down	δ	-1.748	2.853
		Fluctuate	γ	0.221	0.548
		Fluctuate	δ	-1.246	2.706
	Atezolizumab	Up	γ	0.114	0.372
		Up	δ	-0.517	1.992
		Down	γ	0.059	0.06
		Down	δ	-0.489	0.37
		Fluctuate	γ	0.067	0.266
		Fluctuate	δ	-0.291	1.097
RCH-5775-GO29293	Atezolizumab	Up	γ	0.02	0.049
		Up	δ	-0.081	0.283
		Down	γ	0.093	0.223
		Down	δ	-0.83	1.466
		Fluctuate	γ	0.073	0.244
		Fluctuate	δ	-0.428	1.331

### Sheet: GeneralGompertz
Study	Arm	Trend	Parameter	MEAN	SD
RCH-5775-GO28625	MPDL3280A_1	Up	γ	0	0
		Up	δ	0.037	0
		Up	λ	1	0
		Down	γ	0.048	0.057
		Down	δ	-0.541	0.475
		Down	λ	0.9	0.148
		Fluctuate	γ	0.014	0.028
		Fluctuate	δ	-0.151	0.283
		Fluctuate	λ	0.975	0.032
	MPDL3280A_2	Up	γ	0.143	0.1
	MPDL3280A_2	Up	δ	-0.627	0.67
	MPDL3280A_2	Up	λ	1	0
	MPDL3280A_2	Down	γ	0.049	0.061
	MPDL3280A_2	Down	δ	-0.43	0.476
	MPDL3280A_2	Down	λ	0.894	0.137
	MPDL3280A_2	Fluctuate	γ	0.008	0.014
	MPDL3280A_2	Fluctuate	δ	-0.046	0.083
	MPDL3280A_2	Fluctuate	λ	0.791	0.153
	MPDL3280A_3	Down	γ	0.101	0.084
	MPDL3280A_3	Down	δ	-0.883	0.784
	MPDL3280A_3	Down	λ	0.978	0.03
RCH-5775-GO28753	DOCETAXEL	Down	γ	0.038	0.073
	DOCETAXEL	Down	δ	-0.378	0.592
	DOCETAXEL	Down	λ	0.866	0.158
	DOCETAXEL	Fluctuate	γ	0.085	0.177
	DOCETAXEL	Fluctuate	δ	-0.613	1.357
	DOCETAXEL	Fluctuate	λ	0.893	0.13
	MPDL3280A	Up	γ	0.009	0.019
	MPDL3280A	Up	δ	-0.019	0.125
	MPDL3280A	Up	λ	0.998	0.005
	MPDL3280A	Down	γ	0.06	0.07
	MPDL3280A	Down	δ	-0.374	0.415
	MPDL3280A	Down	λ	0.881	0.141
	MPDL3280A	Fluctuate	γ	0.023	0.071
	MPDL3280A	Fluctuate	δ	-0.153	0.507
	MPDL3280A	Fluctuate	λ	0.878	0.148
RCH-5775-GO28754	Cohort 1a (Squamous)	Down	γ	0.024	0.046
	Cohort 1a (Squamous)	Down	δ	-0.301	0.258
	Cohort 1a (Squamous)	Down	λ	0.888	0.142
	Cohort 1a (Squamous)	Fluctuate	γ	0	0
	Cohort 1a (Squamous)	Fluctuate	δ	0.017	0.043
	Cohort 1a (Squamous)	Fluctuate	λ	0.8	0.163
	Cohort 1b (Non-Squamous)	Up	γ	0	0
	Cohort 1b (Non-Squamous)	Up	δ	0.041	0.028
	Cohort 1b (Non-Squamous)	Up	λ	0.999	0.001
	Cohort 1b (Non-Squamous)	Down	γ	0.041	0.056
	Cohort 1b (Non-Squamous)	Down	δ	-0.412	0.453
	Cohort 1b (Non-Squamous)	Down	λ	0.922	0.112
	Cohort 1b (Non-Squamous)	Fluctuate	γ	0.065	0.169
	Cohort 1b (Non-Squamous)	Fluctuate	δ	-0.463	1.257
	Cohort 1b (Non-Squamous)	Fluctuate	λ	0.915	0.122
	Cohort 2a (Squamous)	Up	γ	0.252	0.396
	Cohort 2a (Squamous)	Up	δ	-1.155	1.827
	Cohort 2a (Squamous)	Up	λ	0.92	0.107
	Cohort 2a (Squamous)	Down	γ	0.06	0.067
	Cohort 2a (Squamous)	Down	δ	-0.429	0.382
	Cohort 2a (Squamous)	Down	λ	0.869	0.147
	Cohort 2a (Squamous)	Fluctuate	γ	0	0.001
	Cohort 2a (Squamous)	Fluctuate	δ	-0.004	0.031
	Cohort 2a (Squamous)	Fluctuate	λ	0.898	0.142
	Cohort 2b (Non-Squamous)	Up	γ	0.01	0.027
	Cohort 2b (Non-Squamous)	Up	δ	-0.035	0.148
	Cohort 2b (Non-Squamous)	Up	λ	0.986	0.029
	Cohort 2b (Non-Squamous)	Down	γ	0.047	0.088
	Cohort 2b (Non-Squamous)	Down	δ	-0.364	0.513
	Cohort 2b (Non-Squamous)	Down	λ	0.845	0.153
	Cohort 2b (Non-Squamous)	Fluctuate	γ	0.205	0.757
	Cohort 2b (Non-Squamous)	Fluctuate	δ	-1.418	5.151
	Cohort 2b (Non-Squamous)	Fluctuate	λ	0.84	0.142
	Cohort 3a (Squamous)	Up	γ	0.02	0.052
	Cohort 3a (Squamous)	Up	δ	-0.07	0.228
	Cohort 3a (Squamous)	Up	λ	0.979	0.042
	Cohort 3a (Squamous)	Down	γ	0.02	0.028
	Cohort 3a (Squamous)	Down	δ	-0.312	0.22
	Cohort 3a (Squamous)	Down	λ	0.882	0.142
	Cohort 3a (Squamous)	Fluctuate	γ	0.009	0.009
	Cohort 3a (Squamous)	Fluctuate	δ	-0.055	0.063
	Cohort 3a (Squamous)	Fluctuate	λ	0.724	0.086
	Cohort 3b (Non-Squamous)	Up	γ	0.024	0.045
	Cohort 3b (Non-Squamous)	Up	δ	-0.038	0.212
	Cohort 3b (Non-Squamous)	Up	λ	0.929	0.132
	Cohort 3b (Non-Squamous)	Down	γ	0.056	0.11
	Cohort 3b (Non-Squamous)	Down	δ	-0.598	1.042
	Cohort 3b (Non-Squamous)	Down	λ	0.872	0.143
	Cohort 3b (Non-Squamous)	Fluctuate	γ	0.113	0.514
	Cohort 3b (Non-Squamous)	Fluctuate	δ	-0.446	1.879
	Cohort 3b (Non-Squamous)	Fluctuate	λ	0.866	0.152
RCH-5775-GO28915	Docetaxel	Up	γ	0.063	0.052
	Docetaxel	Up	δ	-0.307	0.308
	Docetaxel	Up	λ	0.889	0.146
	Docetaxel	Down	γ	0.143	0.19
	Docetaxel	Down	δ	-0.827	0.856
	Docetaxel	Down	λ	0.865	0.143
	Docetaxel	Fluctuate	γ	0.166	0.58
	Docetaxel	Fluctuate	δ	-0.908	3.058
	Docetaxel	Fluctuate	λ	0.893	0.137
	MPDL3280A	Up	γ	0.079	0.291
	MPDL3280A	Up	δ	-0.356	1.598
	MPDL3280A	Up	λ	0.939	0.112
	MPDL3280A	Down	γ	0.047	0.056
	MPDL3280A	Down	δ	-0.406	0.47
	MPDL3280A	Down	λ	0.875	0.138
	MPDL3280A	Fluctuate	γ	0.034	0.097
	MPDL3280A	Fluctuate	δ	-0.141	0.408
	MPDL3280A	Fluctuate	λ	0.869	0.152
RCH-5775-GO29293	MPDL3280A	Up	γ	0.02	0.048
	MPDL3280A	Up	δ	-0.079	0.278
	MPDL3280A	Up	λ	1	0
	MPDL3280A	Down	γ	0.059	0.125
	MPDL3280A	Down	δ	-0.551	0.831
	MPDL3280A	Down	λ	0.899	0.126
	MPDL3280A	Fluctuate	γ	0.058	0.212
	MPDL3280A	Fluctuate	δ	-0.332	1.159
	MPDL3280A	Fluctuate	λ	0.836	0.153
